# Mapping the dynamic RNA binding proteome in human effector T cells identifies differentiation and cytotoxicity regulators

**DOI:** 10.64898/2025.12.05.692493

**Authors:** M. Valeria Lattanzio, Koos Rooijers, Kaspar Bresser, Antonia Bradarić, Nandhini Kanagasabesan, Nikolina Šoštarić, Maia Nestor Martin, Nila H. Servaas, Floris P.J. Van Alphen, Arie J. Hoogendijk, Monika C. Wolkers

**Affiliations:** Sanquin Blood Supply Foundation, Department of Research, T cell differentiation lab, Plesmanlaan 125, Amsterdam, The Netherlands, and Landsteiner Laboratory, Amsterdam Institute for Infection & Immunity, Cancer Center Amsterdam-Cancer Immunology, Amsterdam UMC, University of Amsterdam, Meibergdreef 9, Amsterdam; Oncode Institute, Utrecht, The Netherlands; Sanquin Blood Supply Foundation, Department of Research, Bleeding & Hemostasis, Plesmanlaan 125, Amsterdam, The Netherlands

## Abstract

RNA-binding proteins (RBPs) are key regulators of T cell function by controlling (m)RNA fate and fine-tuning protein expression dynamics. Dysregulated RBPs can drive immune diseases and malignancies, highlighting their potential as therapeutic targets. To achieve this, a systematic analysis of the dynamic RBP–RNA interactions is required. Here, we mapped the RNA-binding proteome in human T cells and measured its alterations upon T cell activation using orthogonal organic phase separation (OOPS), analysed with PROMOGEB, a Bayesian linear regression model. This approach uncovered the intricate RNA-binding dynamics of the RBProteome. Gene-editing of such dynamic RNA binders revealed that TUT1 (Star-PAP) maintains the integrity of the T cell differentiation program, and that mutating SF3A1 enhanced the cytotoxic molecule expression and thus target cell killing. Our work provides the most comprehensive analysis of the effector T cell RBProteome to date and shows the potential of identifying RBPs and their binding dynamics as therapeutic agents.

**Teaser:** OOPS analysed with PROMOGEB maps RBP dynamics in human Teff cells, identifying TUT1 and SF3A1 as regulators of T cell fidelity.
