## Supplementary material for "Mapping the dynamic RNA binding proteome in human effector T cells identifies differentiation and cytotoxicity regulators": Suppl.Table 2

### Sheet: Sheet1
GENE	sgRNA	target sequence
CIRBP	1	TGACACCAATGAGCAGTCGC
	2	TTACGGTAAGTCACACTCCG
DAZAP1	1	cggTGACCGTTGGCGCCGAG
	2	AAAACCACCAACCAGTCTCG
PCIF1	1	CGGTTGAAAGACTCCCGTGG
NMD3	1	AGACTTGTTTCGGAATACCT
	2	GTTGTTCAGTCCCAAATGTG
RNH1	1	TGCTGGCTCGAGAACGAAGT
	2	TCTTGACTGACAGAAACGGA
SERBP1	1	ACAGGAAGGCTTCGGCTGCG
	2	CTCGGCGGCGCGTTCCTCCA
SF3A1	1	GTCGTACTGACCGAGCGGGG
	2	AGGCATGGTAAGGGTCATTG
TUT1	1	GTACAGGAGAGTCGCTATGG
	2	AAACACACTTCGAAGTCCCT
U2AF2	1	AAGCTGCACAGGGCCCTACG
	2	accggcgcaaccgggaccAG
