## Supplementary material for "Mapping the dynamic RNA binding proteome in human effector T cells identifies differentiation and cytotoxicity regulators": Suppl.Table 3

### Sheet: Sheet1
PAT Assay
PAT anchor	5’-rApp GGT CAC CTT GAT CTG AAG ddC-3’
PAT-R1	5’-GCT TCA GAT CAA GGT GAC CTT TTT-3’
F1_TCF7_PAT	5'-AGTGTAACACTGCAAGAAGTCT-3'
F1_GAPDH_PAT	5'-GTTGCCATGTAGACCCCTTGA-3'
KO PCR
F1_TUT1_Tide	5'-CCGCGCAATTGAACGACTTT-3'
R1_TUT1_Tide	5'-TTAACCCGAGAGCCATTCAC-3'
